# A rapid and efficient screening system for neutralizing antibodies and its application for the discovery of potent neutralizing antibodies to SARS-CoV-2 S-RBD

**DOI:** 10.1101/2020.08.19.253369

**Authors:** Xiaojian Han, Yingming Wang, Shenglong Li, Chao Hu, Tingting Li, Chenjian Gu, Kai Wang, Meiying Shen, Jianwei Wang, Jie Hu, Ruixin Wu, Song Mu, Fang Gong, Qian Chen, Fengxia Gao, Jingjing Huang, Yingyi Long, Feiyang Luo, Shuyi Song, Shunhua Long, Yanan Hao, Luo Li, Yang Wu, Wei Xu, Xia Cai, Qingzhu Gao, Guiji Zhang, Changlong He, Kun Deng, Li Du, Yaru Nai, Wang Wang, Youhua Xie, Di Qu, Ailong Huang, Ni Tang, Aishun Jin

## Abstract

Neutralizing antibodies (Abs) have been considered as promising therapeutics for the prevention and treatment of pathogens. After the outbreak of COVID-19, potent neutralizing Abs to SARS-CoV-2 were promptly developed, and a few of those neutralizing Abs are being tested in clinical studies. However, there were few methodologies detailly reported on how to rapidly and efficiently generate neutralizing Abs of interest. Here, we present a strategically optimized method for precisive screening of neutralizing monoclonal antibodies (mAbs), which enabled us to identify SARS-CoV-2 receptor-binding domain (RBD) specific Abs within 4 days, followed by another 2 days for neutralization activity evaluation. By applying the screening system, we obtained 198 Abs against the RBD of SARS-CoV-2. Excitingly, we found that approximately 50% (96/198) of them were candidate neutralizing Abs in a preliminary screening of SARS-CoV-2 pseudovirus and 20 of these 96 neutralizing Abs were confirmed with high potency. Furthermore, 2 mAbs with the highest neutralizing potency were identified to block authentic SARS-CoV-2 with the half-maximal inhibitory concentration (IC50) at concentrations of 9.88 ng/ml and 11.13 ng/ml. In this report, we demonstrated that the optimized neutralizing Abs screening system is useful for the rapid and efficient discovery of potent neutralizing Abs against SARS-CoV-2. Our study provides a methodology for the generation of preventive and therapeutic antibody drugs for emerging infectious diseases.
