## Supplemental Tables for "A rapid and efficient screening system for neutralizing antibodies and its application for the discovery of potent neutralizing antibodies to SARS-CoV-2 S-RBD"

### Sheet: Table S1
Table S1. Patient information
Subject	Age (years)	Sex	Subjsct type	Clinical classification (mild:0, severe:1)	City where infected	Date of admission	Date of discharge	Date of blood sample collection	Volume of collected blood sample
P#1	46	F	SARS-CoV-2 convalescence patient	0	Chongqing	2020-02-03	2020-02-28	2020-03-16	30ml
P#2	50	M	SARS-CoV-2 convalescence patient	0	Chongqing	2020-02-02	2020-02-28	2020-03-16	30ml
P#3	54	M	SARS-CoV-2 convalescence patient	1	Chongqing	2020-01-29	2020-02-18	2020-03-16	30ml
P#4	47	M	SARS-CoV-2 convalescence patient	1	Chongqing	2020-01-27	2020-02-23	2020-03-16	30ml
P#5	48	F	SARS-CoV-2 convalescence patient	0	Chongqing	2020-02-16	2020-02-28	2020-03-16	30ml
P#6	31	M	SARS-CoV-2 convalescence patient	0	Chongqing	2020-01-30	2020-02-10	2020-03-16	30ml
P#7	45	F	SARS-CoV-2 convalescence patient	0	Chongqing	2020-02-01	2020-02-15	2020-03-16	30ml
P#8	51	F	SARS-CoV-2 convalescence patient	0	Chongqing	2020-01-31	2020-02-17	2020-03-16	50ml
P#9	48	M	SARS-CoV-2 convalescence patient	1	Chongqing	2020-01-30	2020-02-18	2020-04-01	50ml
P#10	31	M	SARS-CoV-2 convalescence patient	0	Chongqing	2020-01-29	2020-02-18	2020-04-01	50ml
P#11	54	M	SARS-CoV-2 convalescence patient	0	Chongqing	2020-02-02	2020-02-18	2020-04-01	30ml
P#12	47	F	SARS-CoV-2 convalescence patient	0	Chongqing	2020-01-31	2020-02-10	2020-04-01	10ml
P#13	38	M	SARS-CoV-2 convalescence patient	0	Chongqing	2020-02-10	2020-02-19	2020-04-01	10ml
P#14	33	F	SARS-CoV-2 convalescence patient	0	Chongqing	2020-02-10	2020-03-09	2020-04-01	10ml
P#15	44	M	SARS-CoV-2 convalescence patient	0	Chongqing	2020-02-05	2020-02-14	2020-04-01	50ml
P#16	60	F	SARS-CoV-2 convalescence patient	0	Chongqing	2020-02-11	2020-03-05	2020-04-01	30ml
P#17	48	M	SARS-CoV-2 convalescence patient	0	Chongqing	2020-02-12	2020-03-06	2020-04-01	30ml
P#18	53	F	SARS-CoV-2 convalescence patient	0	Chongqing	2020-02-16	2020-02-28	2020-04-01	10ml
P#19	57	M	SARS-CoV-2 convalescence patient	0	Chongqing	2020-01-29	2020-02-14	2020-04-01	10ml
P#20	44	M	SARS-CoV-2 convalescence patient	0	Chongqing	2020-02-06	2020-02-29	2020-04-01	10ml
P#21	44	F	SARS-CoV-2 convalescence patient	0	Chongqing	2020-02-13	2020-03-11	2020-04-01	30ml
P#22	20	F	SARS-CoV-2 convalescence patient	0	Chongqing	2020-02-15	2020-02-25	2020-04-01	30ml
P#23	37	M	SARS-CoV-2 convalescence patient	0	Chongqing	2020-02-02	2020-03-09	2020-04-01	50ml
P#24	44	F	SARS-CoV-2 convalescence patient	0	Chongqing	2020-02-03	2020-02-28	2020-04-01	50ml
P#25	41	M	SARS-CoV-2 convalescence patient	0	Chongqing	2020-01-31	2020-02-16	2020-04-01	14ml
P#26	66	M	SARS-CoV-2 convalescence patient	0	Chongqing	2020-02-03	2020-02-16	2020-04-01	10ml
P#27	67	F	SARS-CoV-2 convalescence patient	0	Chongqing	2020-02-04	2020-02-16	2020-04-01	10ml
P#28	50	M	SARS-CoV-2 convalescence patient	1	Chongqing	2020-02-01	2020-02-29	2020-04-01	30ml
P#29	50	F	SARS-CoV-2 convalescence patient	0	Chongqing	2020-01-28	2020-02-29	2020-04-01	50ml
P#30	49	F	SARS-CoV-2 convalescence patient	0	Chongqing	2020-02-08	2020-03-06	2020-04-01	30ml
P#31	56	M	SARS-CoV-2 convalescence patient	0	Chongqing	2020-02-01	2020-02-09	2020-04-01	30ml
P#32	55	M	SARS-CoV-2 convalescence patient	0	Chongqing	2020-02-14	2020-02-21	2020-04-01	50ml
P#33	45	F	SARS-CoV-2 convalescence patient	0	Chongqing	2020-02-01	2020-02-15	2020-04-01	30ml
P#34	47	F	SARS-CoV-2 convalescence patient	0	Chongqing	2020-02-06	2020-02-17	2020-04-01	10ml
P#35	34	M	SARS-CoV-2 convalescence patient	0	Chongqing	2020-01-28	2020-02-07	2020-04-01	10ml
P#36	47	M	SARS-CoV-2 convalescence patient	1	Chongqing	2020-01-27	2020-02-23	2020-04-01	50ml
P#37	56	M	SARS-CoV-2 convalescence patient	0	Chongqing	2020-01-30	2020-02-07	2020-04-01	40ml
P#38	63	F	SARS-CoV-2 convalescence patient	0	Chongqing	2020-02-01	2020-02-25	2020-04-01	10ml
P#39	37	M	SARS-CoV-2 convalescence patient	0	Chongqing	2020-01-27	2020-02-14	2020-04-01	10ml

### Sheet: Table S2
Table S2. Three batches of S-RBD specific B memory cell sorting
Batch	Sample count	Subject	Volume of blood used for sorting(ml)	Total volume of blood(ml)	Number of sorted 96 wells plates	Number of Paired mAbs after BCR RT-PCR	Number of Specific mAbs (note-01)	Number of Neutralizing mAbs (note-01)
0428	1	p#10	10	70	2	72	29	12
	2	p#11	10
	3	p#29	10
	4	p#30	10
	5	p#32	10
	6	p#36	10
	7	p#37	10
0505	1	p#8	10	60	11	324	127	75
	2	p#16	15
	3	p#17	15
	4	p#26	10
	5	p#27	10
0528	1	p#01	10	75	4.5	101	42	9
	2	p#03	10
	3	p#04	10
	4	p#06	10
	5	p#09	10
	6	p#22	10
	7	p#25	5
	8	p#28	5
	9	p#31	5
					Sum:	497	198	96
Note-01: the linear expression cassettes were transfected into 293T cells for expressing Ab proteins. The supernatants of cell cultures were collected 48hs later. the specific binding ability were assessed by ELISA. the neutralizaiton capability were assessed by pseudovirus assay.

### Sheet: Table S3
Table S3. BCR RT-PCR Reaction mixture and PCR Program setup
Section 01. Single Cell BCR RT-PCR Procedure
1. Preparation of PCR Reaction Mixture
(1) Preparation of RT
a. Preparation of RT_Mix_A (5μl/tube)
Seq.	Component	Amount (μl)
1	Water	2.6
2	2.5 mM dNTPs	2
3	BCR_RT_Primer_Mix	0.4
b. Preparation of RT_Mix_B (5μl/tube)
Seq.	Component	Amount (μl)
4	Water	2.25
5	5×PrimeScript II Buffer	2
6	200 U/μl PrimeScript II Reverse Transcriptase	0.5
7	40,000 U/ml RNase Inhibitor, Murine (NEB)	0.25
(2) Preparation of 1st and 2nd PCR (10μl/tube)
1st_PCR_Mix_N and 2nd_PCR_Mix_N use the same reaction condition except the primers.
Seq.	Component	Amount (μl)
1	2×PrimeSTAR GC Buffer (Takara)	5
2	nuclease-free water	2.75
3	2.5 mM dNTP	0.8
4	10 μM Forward Primer	0.2
5	10 μM Reverse Primer	0.2
6	2.5 U/μl PrimeSTAR HS DNA polymerase	0.05
7	Template	0
(3) Usage of primers
a. For 1st_PCR_Mix
	For 1st_PCR_Mix_Gamma	For 1st_PCR_Mix_Kappa	For 1st_PCR_Mix_Lambda
Forward Primer	AP_G_leader Mix	AP_K_leader Mix	AP_L_leader Mix
Reverse Primer	G289_primer(10μM)	K244_Primer(10μM)	L81_Primer(10μM)
b. For 2nd_PCR_Mix
	For 2nd _PCR_Mix_Gamma	For 2nd _PCR_Mix_Kappa	For 2nd _PCR_Mix_Lambda
Forward Primer	10 μM AP_Primer	10 μM AP_Primer	10 μM AP_Primer
Reverse Primer	IGHJ_region_Primer Mix	10 μM K194_Primer Mix	10 μM L19_Primer Mix
2. Operation Procedure
(1) Take out the sorted 96-well plate at -80. Add 5μl RT_Mix_A to each well, and rinse the well to promote cell RNA dissolution. (2) Incubate the plate at 65° for 5min and put it on ice immediately. (3) Add 5μl of RT_Mix_B to each well of the plate, mix and centrifuge, and then perform RT reaction. (4) 9μl aliquots of 1st_PCR_Mix in a new 96 wells plate, add 1μl RT product to each well, and then …
Section 02. PCR Program Setup
1. For RT Reaction
45°	45min
70°	15min
4°	infinity
2. For 1st PCR Reaction
95	3min
95	10s	30cycles
55	5s
72°	1min
72°	5min
4°	infinity
3. For 2nd PCR Reaction
95	3min
95	10s	35cycles
55	5s
72°	45s
72°	5min
4°	infinity

### Sheet: Table S4
Table S4. Primers List of BCR RT-PCR
Primer_Name	V/D/J gene segments	Primer_Sequence(5`>3`)	Usage description
GV_01	IGHV1-18*01	CGGTACCGCGGGCCCGGGAatggactggacctggagcat	AP_G_Leader_Mix As forward primer of heavy chain 1st PCR
GV_02	IGHV1-2*01	CGGTACCGCGGGCCCGGGAatggactggacctggaggat
GV_03	IGHV1-24*01	CGGTACCGCGGGCCCGGGAatggactgcacctggaggat
GV_04	IGHV1-38-4*01	CGGTACCGCGGGCCCGGGAatggactggaactggaggat
GV_05	IGHV1-45*01	CGGTACCGCGGGCCCGGGAatggactggacctggagaat
GV_06	IGHV1-46*01	CGGTACCGCGGGCCCGGGAatggactggacctggagggt
GV_07	IGHV1-58*01	CGGTACCGCGGGCCCGGGAatggactggatttggaggat
GV_08	IGHV1-69*01	CGGTACCGCGGGCCCGGGAatggactggacctggaggtt
GV_09	IGHV2-26*01	CGGTACCGCGGGCCCGGGAatggacacactttgctacac
GV_10	IGHV2-5*01	CGGTACCGCGGGCCCGGGAatggacacactttgctccac
GV_11	IGHV2-70*01	CGGTACCGCGGGCCCGGGAatggacatactttgttccac
GV_12	IGHV2/OR16-5*01	CGGTACCGCGGGCCCGGGAatggacacgttttgctccac
GV_13	IGHV3-11*01	CGGTACCGCGGGCCCGGGAatggagtttgggctgagctg
GV_14	IGHV3-13*01	CGGTACCGCGGGCCCGGGAatggagttggggctgagctg
GV_15	IGHV3-16*01	CGGTACCGCGGGCCCGGGAatggaatttgggctgagctg
GV_16	IGHV3-21*01	CGGTACCGCGGGCCCGGGAatggaactggggctccgctg
GV_17	IGHV3-43*01	CGGTACCGCGGGCCCGGGAatggagtttggactgagctg
GV_18	IGHV3-48*01	CGGTACCGCGGGCCCGGGAatggagttggggctgtgctg
GV_19	IGHV3-49*01	CGGTACCGCGGGCCCGGGAatggagtttgggcttagctg
GV_20	IGHV3-53*01	CGGTACCGCGGGCCCGGGAatggagttttggctgagctg
GV_21	IGHV3-64*01	CGGTACCGCGGGCCCGGGAatgacggagtttgggctgag
GV_22	IGHV3-64D*06	CGGTACCGCGGGCCCGGGAatggagttctggctgagctg
GV_23	IGHV3-7*01	CGGTACCGCGGGCCCGGGAatggaattggggctgagctg
GV_24	IGHV3-9*01	CGGTACCGCGGGCCCGGGAatggagttgggactgagctg
GV_25	IGHV4-28*01	CGGTACCGCGGGCCCGGGAatgaaacacctgtggttctt
GV_26	IGHV4-38-2*02	CGGTACCGCGGGCCCGGGAatgaagcacctgtggttttt
GV_27	IGHV4-39*01	CGGTACCGCGGGCCCGGGAatgaagcacctgtggttctt
GV_28	IGHV4-59*01	CGGTACCGCGGGCCCGGGAatgaaacatctgtggttctt
GV_29	IGHV5-10-1*02	CGGTACCGCGGGCCCGGGAatgcaagtgggggcctctcc
GV_30	IGHV5-51*01	CGGTACCGCGGGCCCGGGAatggggtcaaccgccatcct
GV_31	IGHV6-1*01	CGGTACCGCGGGCCCGGGAatgtctgtctccttcctcat
KV_01	IGKV1/OR2-0*01	CGGTACCGCGGGCCCGGGAatgagggcccccactcagct	AP_K_Leader_Mix As forward primer of kappa light chain 1st PCR
KV_02	IGKV1/OR2-108*01	CGGTACCGCGGGCCCGGGAatggaaatgagggtccccgc
KV_03	IGKV1-16*01	CGGTACCGCGGGCCCGGGAatggacatgagagtcctcgc
KV_04	IGKV1-27*01	CGGTACCGCGGGCCCGGGAatggacatgagggtccctgc
KV_05	IGKV1-5*01	CGGTACCGCGGGCCCGGGAatggacatgagggtccccgc
KV_06	IGKV1-8*01	CGGTACCGCGGGCCCGGGAatgagggtccccgctcagct
KV_07	IGKV1D-16*01	CGGTACCGCGGGCCCGGGAatggacatgagggtcctcgc
KV_08	IGKV1D-43*01	CGGTACCGCGGGCCCGGGAatggacatgagggtgcccgc
KV_09	IGKV2-24*01	CGGTACCGCGGGCCCGGGAatgaggctccttgctcagct
KV_10	IGKV2-28*01	CGGTACCGCGGGCCCGGGAatgaggctccctgctcagct
KV_11	IGKV3/OR2-268*01	CGGTACCGCGGGCCCGGGAatggaagccccagcacagct
KV_12	IGKV3-15*01	CGGTACCGCGGGCCCGGGAatggaagccccagcgcagct
KV_13	IGKV3-20*01	CGGTACCGCGGGCCCGGGAatggaaaccccagcgcagct
KV_14	IGKV3-7*01	CGGTACCGCGGGCCCGGGAatggaagccccagctcagct
KV_15	IGKV3D-7*01	CGGTACCGCGGGCCCGGGAatggaaccatggaagcccca
KV_16	IGKV4-1*01	CGGTACCGCGGGCCCGGGAatggtgttgcagacccaggt
KV_17	IGKV5-2*01	CGGTACCGCGGGCCCGGGAatggggtcccaggttcacct
KV_18	IGKV6-21*01	CGGTACCGCGGGCCCGGGAatgttgccatcacaactcat
KV_19	IGKV6D-41*01	CGGTACCGCGGGCCCGGGAatggtgtccccgttgcaatt
LV_01	IGLV1-40*01	CGGTACCGCGGGCCCGGGAatggcctggtctcctctcct	AP_L_Leader_Mix As forward primer of lambda light chain 1st PCR
LV_02	IGLV1-41*01	CGGTACCGCGGGCCCGGGAatgacctgctcccctctcct
LV_03	IGLV1-47*02	CGGTACCGCGGGCCCGGGAatggccggcttccctctcct
LV_04	IGLV10-54*02	CGGTACCGCGGGCCCGGGAatgccctgggctctgctcct
LV_05	IGLV11-55*01	CGGTACCGCGGGCCCGGGAatggccctgactcctctcct
LV_06	IGLV2-8*02	CGGTACCGCGGGCCCGGGAatggcctgggctctgctgct
LV_07	IGLV3-1*01	CGGTACCGCGGGCCCGGGAatggcatggatccctctctt
LV_08	IGLV3-10*02	CGGTACCGCGGGCCCGGGAatggcctggacccctctcct
LV_09	IGLV3-19*01	CGGTACCGCGGGCCCGGGAatggcctggacccctctctg
LV_10	IGLV3-21*01	CGGTACCGCGGGCCCGGGAatggcctggaccgttctcct
LV_11	IGLV3-25*02	CGGTACCGCGGGCCCGGGAatggcctggatccctctact
LV_12	IGLV3-27*01	CGGTACCGCGGGCCCGGGAatggcctggatccctctcct
LV_13	IGLV3-9*02	CGGTACCGCGGGCCCGGGAatggcctggaccgctctcct
LV_14	IGLV4-3*01	CGGTACCGCGGGCCCGGGAatggcctgggtctccttcta
LV_15	IGLV4-60*02	CGGTACCGCGGGCCCGGGAatggcctggaccccactcct
LV_16	IGLV5-39*02	CGGTACCGCGGGCCCGGGAatggcctggactcctctcct
LV_17	IGLV6-57*02	CGGTACCGCGGGCCCGGGAatggcctgggctccactact
LV_18	IGLV7-43*01	CGGTACCGCGGGCCCGGGAatggcctggactcctctctt
LV_19	IGLV8-61*02	CGGTACCGCGGGCCCGGGAatggcctggatgatgcttct
LV_20	IGLV8/OR8-1*02	CGGTACCGCGGGCCCGGGAatggcctgcatgatgcttct
LV_21	IGLV9-49*02	CGGTACCGCGGGCCCGGGAatggcctgggctcctctgct
IGHJ_01	IGHJ1*01	GATGGGCCCTTGGTGGAGGGTGAGGAGACGGTGACCAGGG	IGHJ_region_Primer_Mix
IGHJ_02	IGHJ2*01	GATGGGCCCTTGGTGGAGGGTGAGGAGACAGTGACCAGGG
IGHJ_03	IGHJ3*01	GATGGGCCCTTGGTGGAGGGTGAAGAGACGGTGACCATTG
IGHJ_04	IGHJ6*01	GATGGGCCCTTGGTGGAGGGTGAGGAGACGGTGACCGTGG
IGKJ_01	IGKJ1*01	GATGGTGCAGCCACAGTTCGTTTGATTTCCACCTTGGTCC	IGKJ_region_Primer_Mix
IGKJ_02	IGKJ2*01	GATGGTGCAGCCACAGTTCGTTTGATCTCCAGCTTGGTCC
IGKJ_03	IGKJ3*01	GATGGTGCAGCCACAGTTCGTTTGATATCCACTTTGGTCC
IGKJ_04	IGKJ4*01	GATGGTGCAGCCACAGTTCGTTTGATCTCCACCTTGGTCC
IGKJ_05	IGKJ5*01	GATGGTGCAGCCACAGTTCGTTTAATCTCCAGTCGTGTCC
IGLJ_01	IGLJ1*01	GGGGCAGCCTTGGGCTGACCTAGGACGGTGACCTTGGTCC	IGLJ_region_Primer_Mix
IGLJ_02	IGLJ2*01	GGGGCAGCCTTGGGCTGACCTAGGACGGTCAGCTTGGTCC
IGLJ_03	IGLJ4*01	GGGGCAGCCTTGGGCTGACCTAAAATGATCAGCTGGGTTC
IGLJ_04	IGLJ5*01	GGGGCAGCCTTGGGCTGACCTAGGACGGTCAGCTCGGTCC
IGLJ_05	IGLJ5*02	GGGGCAGCCTTGGGCTGACCTAGGACGGTCAGCTCCGTCC
IGLJ_06	IGLJ6*01	GGGGCAGCCTTGGGCTGACCGAGGACGGTCACCTTGGTGC
IGLJ_07	IGLJ7*01	GGGGCAGCCTTGGGCTGACCGAGGACGGTCAGCTGGGTGC
IGLJ_08	IGLJ7*02	GGGGCAGCCTTGGGCTGACCGAGGGCGGTCAGCTGGGTGC
G289-primer	N.D.	TCTTGTCCACCTTGGTGTTGCT	As reverse primer of heavy chain RT & 1st PCR
G97-primer	N.D.	AGTAGTCCTTGACCAGGCAGCCCAG	As reverse primer of heavy chain 2nd PCR
K244-primer	N.D.	GTTTCTCGTAGTCTGCTTTGCTCA	As reverse primer of kappa light chain RT & 1st PCR
K194-primer-01	N.D.	GTGCTGTCCTTGCTGTCCTGCT	As reverse primer of kappa light chain 2nd PCR
K194-primer-02	N.D.	GTGCTGTCCTTGCTCTCCTGCT
L81-primer	N.D.	CACCAGTGTGGCCTTGTTGGCTTG	As reverse primer of lambda light chain RT & 1st PCR
L19-primer-01	N.D.	GGGCGGGAACAGAGTGACC	As reverse primer of lambda light chain 2nd PCR
L19-primer-02	N.D.	GGGCGGGAACAGAGTGACA
L19-primer-03	N.D.	GGGTGGGAACAGAGTGACC
AP3	N.D.	CGGTACCGCGGGCCCGGGA	As forward primer of 2nd PCR
G20FP	N.D.	CCCTCCACCAAGGGCCCATC	Construction of the linear antibody expression cassettes
K20FP	N.D.	CGAACTGTGGCTGCACCATC
L20FP	N.D.	GGTCAGCCCAAGGCTGCCCC
CMV-FP-01	N.D.	AGATATACGCGTTGACATTG
CMV-RP	N.D.	TCCCGGGCCCGCGGTACCG
WPRE-RP	N.D.	AGCCCCAGCTGCGCAGATCT

### Sheet: Table S5
Table S5. Preparation of BCR Cloning primers
Step 01. Dissolve primer powder in water
the leader primers and J-region primers are dissolved to 100uM the other primers are dissolved to 10μM
Step 02. Preparation of BCR_RT_Primer_Mix (each 2μM)
take 100μl G289_primer(10μM), K244_primer(10μM), L81 primer(10μM), respectively, then mix according to 1:1:1.
Step 03. Preparation of AP_Leader_Mix (each 2μM)
(1) For AP_G_Leader_Mix: Add 380μl water to a 1.5ml centrifuge tube, and take 20μl each of the 31 GV_N primers, and the final volume is 1000μl; (2) For AP_K_Leader_Mix: Add 620μl water to a 1.5ml centrifuge tube, and take 20μl each of the 19 KV_N primers, and the final volume is 1000μl; (3) For AP_L_Leader_Mix: Add 580μl water to a 1.5ml centrifuge tube, and take 20μl each of the 21 LV_N primers,…
Step 04. Preparation of IGHJ_region_Primer_Mix (each 2μM)
Add 920μl water to a 1.5ml centrifuge tube, and take 20μl each of the 4 IGHJ_N primers, and the final volume is 1000μl;
Step 05. Preparation of K194_Primer_Mix
take 100μl each of the following 2 primers, then mix: K194-primer-01 (10μM) K194-primer-02 (10μM)
Step 06. Preparation of L19_Primer_Mix
take 100μl each of the following 3 primers, then mix: L19-primer-01 (10μM) L19-primer-02 (10μM) L19-primer-03 (10μM)

### Sheet: Table S6
Table S6. Annotation of linear antibody expression cassettes
Linear expression cassettes For IGHC
CMV-FP_Primer	[AGATATACGCGTTGACATTG][ATTATTGACTAGTTATTAATAGTAATCAATTACGGGGTCATTAGTTCATAGCCCATATATGGAGTTCCGCGTTACATAACTTACGGTAAATGGCCCGCCTGGCTGACCGCCCAACGACCCCCGCCCATTGACGTCAATAATGACGTATGTTCCCATAGTAACGCCAATAGGGACTTTCCATTGACGTCAATGGGTGGAGTATTTACGGTAAACTGCCCACTTGGCAGTACATCAAGTGTATCATATGCCAAGTACGCCCCCTATTGACGTCAATGACGGTAAATGGCCCGCCTGGCATTATGCCCAGTACATGACCTTATGGGACTTTCCTACTTGGCAGTACATCTACGTATTAGTCATCGCTATTACCATGGTG…
CMV promoter
CMV-RP_Primer
G20_Primer
hman IGHG1 Constant region
WPRE
poly(A) signal
WPRE_RP_Primer
Linear expression cassettes For IGKC(kappa)
CMV-FP_Primer	[AGATATACGCGTTGACATTG][ATTATTGACTAGTTATTAATAGTAATCAATTACGGGGTCATTAGTTCATAGCCCATATATGGAGTTCCGCGTTACATAACTTACGGTAAATGGCCCGCCTGGCTGACCGCCCAACGACCCCCGCCCATTGACGTCAATAATGACGTATGTTCCCATAGTAACGCCAATAGGGACTTTCCATTGACGTCAATGGGTGGAGTATTTACGGTAAACTGCCCACTTGGCAGTACATCAAGTGTATCATATGCCAAGTACGCCCCCTATTGACGTCAATGACGGTAAATGGCCCGCCTGGCATTATGCCCAGTACATGACCTTATGGGACTTTCCTACTTGGCAGTACATCTACGTATTAGTCATCGCTATTACCATGGTG…
CMV promoter
CMV-RP_Primer
K20_Primer
hman IGHG1 Constant region
WPRE
poly(A) signal
WPRE_RP_Primer
Linear expression cassettes For IGLC (lambda)
CMV-FP_Primer	[AGATATACGCGTTGACATTG][ATTATTGACTAGTTATTAATAGTAATCAATTACGGGGTCATTAGTTCATAGCCCATATATGGAGTTCCGCGTTACATAACTTACGGTAAATGGCCCGCCTGGCTGACCGCCCAACGACCCCCGCCCATTGACGTCAATAATGACGTATGTTCCCATAGTAACGCCAATAGGGACTTTCCATTGACGTCAATGGGTGGAGTATTTACGGTAAACTGCCCACTTGGCAGTACATCAAGTGTATCATATGCCAAGTACGCCCCCTATTGACGTCAATGACGGTAAATGGCCCGCCTGGCATTATGCCCAGTACATGACCTTATGGGACTTTCCTACTTGGCAGTACATCTACGTATTAGTCATCGCTATTACCATGGTG…
CMV promoter
CMV-RP_Primer
L20_Primer
hman IGHG1 Constant region
WPRE
poly(A) signal
WPRE_RP_Primer

### Sheet: Table S7
Table S7. Gene family analysis of monoclonal antibodies
Number	Ab_ID	Heavy chain					Light chain
		V-GENE and allele	D-GENE and allele	J-GENE and allele	CDR3-IMGT(aa)		V-GENE and allele	J-GENE and allele	CDR3-IMGT(aa)
1	81E8	IGHV2-70*15 F	IGHD6-13*01 F	IGHJ4*02 F	ARVQVAAAGSPYDY		IGKV1-39*01 F	IGKJ1*01 F	QQTYSTPRT
2	81D2	IGHV3-53*01 F	IGHD3-3*01 F	IGHJ4*02 F	ARFRYGDYPDY		IGKV1-33*01 F	IGKJ3*01 F	QQYDNLPSFT
3	81A2	IGHV4-34*01 F	IGHD2-2*02 F	IGHJ6*02 F	GVPYCSSSSCYRYYGMDV		IGKV1-9*01 F	IGKJ5*01 F	QQLNSYPQAT
4	81C8	IGHV3-33*01 F	IGHD3-3*01 F	IGHJ4*02 F	ARDGVDFGMVTLFDY		IGKV1-39*01 F	IGKJ1*01 F	QQSYNTPPWT
5	81A1	IGHV4-59*01 F	IGHD6-19*01 F	IGHJ3*02 F	ARDQGYSSGWNDAFDI		IGLV2-23*01 F	IGLJ3*02 F	CSYAGSRFWV
6	81A11	IGHV1-69*02 F	IGHD1-7*01 F	IGHJ2*01 F	AREAGTTDWYFDL		IGLV1-40*01 F	IGLJ2*01 F	QSYDSSLSVVV
7	81C3	IGHV4-39*01 F	IGHD3-3*01 F	IGHJ4*02 F	ARHPRFSWRGNDSGYFDY		IGLV2-14*01 F	IGLJ1*01 F	SSFTSSSTPYV
8	81C7	IGHV2-5*02 F	IGHD3-10*01 F	IGHJ4*02 F	AHSMVRGVLFGADFDY		IGLV1-36*01 F	IGLJ3*02 F	AAWDDSLNGPV
9	81D5	IGHV5-51*01 F	IGHD1-26*01 F	IGHJ3*02 F	ARRWDGVGFDI		IGLV3-19*01 F	IGLJ1*01 F	NSRDSSINHYV
10	81F2	IGHV4-34*01 F	IGHD1-14*01 ORF	IGHJ5*02 F	ARGWTVPPLWVLNWFDP		IGKV2-28*01 F	IGKJ4*01 F	MQALQTPRT
11	81G8	IGHV3-7*05 F	IGHD4-23*01 ORF	IGHJ4*02 F	ARSPHYYGGFDY		IGLV6-57*02 F	IGLJ3*02 F	QSYHNSVWV
12	81E1	IGHV1-24*01 F	IGHD3-10*01 F	IGHJ4*02 F	AITSVARGLRGYFDT		IGLV1-47*01 F	IGLJ2*01 F	AAWDDSLSRVV
13	81E10	IGHV1-24*01 F	IGHD3-10*01 F	IGHJ4*02 F	AITSLARGLKGYFDS		IGLV1-47*01 F	IGLJ2*01 F	AAWDDSLSGVI
14	81A6	IGHV3-9*01 F	IGHD2-2*01 F	IGHJ6*02 F	AKDIGCSSTSCSYYHYYGMDV		IGKV2-28*01 F	IGKJ2*01 F	MQALQTPT
15	81B2	IGHV3-66*02 F	IGHD6-19*01 F	IGHJ4*02 F	ARDGRAVAGTD		IGKV1-33*01 F	IGKJ1*01 F	HQYDNLPRT
16	81B7	IGHV1-18*04 F	IGHD3-10*01 F	IGHJ4*02 F	ARDYGWFGELSTEGQFDY		IGKV3-11*01 F	IGKJ3*01 F	QQRRDFT
17	82A6	IGHV4-39*01 F	IGHD6-19*01 F	IGHJ4*02 F	ARFITDGYSSGSDS		IGKV1-39*01 F	IGKJ4*01 F	QQSYSTPRLT
18	82C4	IGHV1-58*01 F	IGHD1-26*01 F	IGHJ6*02 F	AADRMRIVGGKGYYYGMDV		IGKV1-5*03 F	IGKJ2*01 F	QQYNSYSPGDT
19	82G8	IGHV4-59*08 F	IGHD2-15*01 F	IGHJ5*02 F	ARRSMGYCSGGNCYSGFDP		IGKV1-39*01 F	IGKJ4*01 F	QQSYSTPLT
20	82B6	IGHV4-61*04 F	IGHD3-16*01 F	IGHJ5*02 F	AMTYYDYIWGRVDPQFDP		IGKV2-30*01 F	IGKJ1*01 F	CMQGTHWPPT
21	82B7	IGHV1-18*04 F	IGHD3-10*01 F	IGHJ4*02 F	ARDYGWFGELSTEGQFDY		IGKV3-20*01 F	IGKJ1*01 F	HQYASSPRT
22	82C6	IGHV4-39*01 F	IGHD6-19*01 F	IGHJ4*02 F	ARFITDGYSSGSDS		IGKV2-30*02 [F]	IGKJ2*01 F	MQGTHWPMYT
23	82F6	IGHV3-30*03 F	IGHD2-15*01 F	IGHJ4*02 F	AKQASPYCSGGSCYSGNFDY		IGKV1-33*01 F	IGKJ4*01 F	QQHDNVPLT
24	82A5	IGHV1-18*04 F	IGHD3-9*01 F	IGHJ4*02 F	ARVQWLRLDY		IGKV1-12*01 F	IGKJ4*01 F	QQAKGFPLT
25	82C12	IGHV2-5*02 F	IGHD3-3*01 F	IGHJ4*02 F	AHRPAGFWSAHFDY		IGKV1-39*01 F	IGKJ1*01 F	QQSYSTPAWT
26	51D3	IGHV3-66*01 F	IGHD1-26*01 F	IGHJ6*02 F	AREGLLVGPTGRGLGMDV		IGKV1-33*01 F	IGKJ2*01 F	QQYADLPYT
27	51D4	IGHV2-70*15 F	IGHD3-10*01 F	IGHJ4*02 F	ARMVVRGVMLDY		IGKV1-39*01 F	IGKJ2*03 (F)	QQSYSPPHS
28	51A3	IGHV1-18*04 F	IGHD3-10*01 F	IGHJ4*02 F	ARDLAWFGELSESPIEY		IGKV3-11*01 F	IGKJ5*01 F	QQRGNSIT
29	51D2	IGHV2-5*01 F	IGHD3-9*01 F	IGHJ3*01 F	AHRLAPDYDFLTGYYNGDDAFDV		IGKV1-39*01 F	IGKJ4*01 F	QQSYNTLALS
30	51A1	IGHV3-66*01 F	IGHD5-12*01 F	IGHJ3*02 F	ARDLNIAGGFDI		IGKV1-9*01 F	IGKJ5*01 F	QHLNIDPIT
31	51E12	IGHV3-7*01 F	IGHD2-2*01 F	IGHJ4*02 F	ARLMYYYGNFDY		IGKV1-8*01 F	IGKJ2*01 F	QQYYGYPT
32	51D12	IGHV5-10-1*03 F	IGHD2-2*01 F	IGHJ6*02 F	ARLPFCDSASCGRAHYYYGMDV		IGKV3-15*01 F	IGKJ2*01 F	QQYNNWPET
33	51F11	IGHV1-69*04 F	IGHD5-18*01 F	IGHJ4*02 F	ATGRYTYGYGYYFDY		IGKV3-20*01 F	IGKJ2*02 (F)	QQYGSSRT
34	51E10	IGHV1-18*04 F	IGHD6-13*01 F	IGHJ2*01 F	ARARQLVLNWYFDL		IGKV4-1*01 F	IGKJ4*01 F	QQYYITPQLT
35	51E7	IGHV3-13*01 F	IGHD3-10*01 F	IGHJ2*01 F	ARVGYYGSGSYPLYWYFDL		IGKV1-39*01 F	IGKJ1*01 F	QQSYSAPPWT
36	51D7	IGHV5-51*01 F	IGHD6-19*01 F	IGHJ3*02 F	ATRTGWTNDAFDI		IGKV1-39*01 F	IGKJ2*02 (F)	QQSYSTPCT
37	51F5	IGHV2-70*13 F	IGHD1-7*01 F	IGHJ4*02 F	ALGRAGTMDY		IGKV1-39*01 F	IGKJ2*01 F	QQSYSPPYT
38	51E3	IGHV3-9*01 F	IGHD6-19*01 F	IGHJ6*02 F	AKDMVAGPHYYGMDV		IGLV1-44*01 F	IGLJ3*02 F	AAWDDSLNGWV
39	51B1	IGHV5-51*01 F	IGHD3-10*01 F	IGHJ6*02 F	ARHPSNFYDSGGDYYAMDV		IGLV2-23*02 F	IGLJ3*02 F	CSYAGSSSWV
40	52C1	IGHV3-66*01 F	IGHD3-10*01 F	IGHJ4*02 F	ARLASDGSGSYLDYFDY		IGLV1-40*01 F	IGLJ3*02 F	QSYDSSLSGSWV
41	52G1	IGHV3-9*01 F	IGHD6-19*01 F	IGHJ4*02 F	AKDLSSGWDLFDY		IGLV3-21*04 F	IGLJ2*01 F	QVWDTSGDPLV
42	52C6	IGHV1-69*01 F	IGHD1-26*01 F	IGHJ6*02 F	ATDGGGGSYYYAHYYYGMDV		IGLV8-61*01 F	IGLJ2*01 F	VLYMGSGIVV
43	52E7	IGHV5-51*01 F	IGHD4-17*01 F	IGHJ4*02 F	VRSDGDYVIGHDY		IGLV1-44*01 F	IGLJ3*02 F	ATWDDSLNGRV
44	52B6	IGHV3-48*03 F	IGHD4-17*01 F	IGHJ4*02 F	ARGRDDYGDYRGGDFDY		IGKV3-11*01 F	IGKJ3*01 F	QQRSNWPPIT
45	52F7	IGHV3-9*01 F	IGHD2-2*01 F	IGHJ6*02 F	AKDIGVMVPGVTPYGMDV		IGKV2D-30*01 F	IGKJ2*02 (F)	MQGTHWPPGT
46	52B8	IGHV1-69*01 F	IGHD3-10*01 F	IGHJ3*02 F	ARGPAYVSGTYYWNAFDI		IGKV3-15*01 F	IGKJ2*01 F	QHYNNWPLYT
47	52E9	IGHV3-30*04 F	IGHD6-13*01 F	IGHJ3*02 F	ARDPPPGNMGSMAQHLVLLVVFDI		IGKV1-39*01 F	IGKJ4*01 F	QQSYTTLALT
48	52G9	IGHV3-66*01 F	IGHD6-25*01 F	IGHJ6*02 F	ARDPMRPGMDV		IGKV1-33*01 F	IGKJ1*01 F	QQYDNLPRT
49	53H3	IGHV3-66*01 F	IGHD4-17*01 F	IGHJ3*02 F	ARYYGPQGRAFDI		IGKV1-33*01 F	IGKJ3*01 F	QQYDNLPLT
50	53C5	IGHV1-69*09 F	IGHD5-18*01 F	IGHJ4*02 F	ARGRYTYGTEGYFDN		IGKV1-5*01 F	IGKJ2*01 F	QQYNNLYT
51	53G1	IGHV3-33*03 F	IGHD6-19*01 F	IGHJ4*02 F	AKGGFGYASGWYYLDY		IGKV1-33*01 F	IGKJ5*01 F	QQYGNLPPIA
52	53B2	IGHV3-13*01 F	IGHD3-22*01 F	IGHJ4*02 F	ARAYYDTSGYYNYFDH		IGKV3-15*01 F	IGKJ2*01 F	QHYNNWPLYT
53	53H5	IGHV3-53*01 F	IGHD3-10*01 F	IGHJ5*02 F	ARGYGSGSYGWFDP		IGKV3-15*01 F	IGKJ2*01 F	QHYNNWPLYT
54	53H6	IGHV3-53*04 F	IGHD1-26*01 F	IGHJ6*02 F	AREGLGMDV		IGKV3-15*01 F	IGKJ2*01 F	QHYNNWPLYT
55	53F9	IGHV3-53*04 F	IGHD1-26*01 F	IGHJ4*02 F	AREGLVGTTLTFDY		IGKV2D-30*01 F	IGKJ2*02 (F)	MQGTHWPPGT
56	53G6	IGHV2-70*15 F	IGHD1-26*01 F	IGHJ5*02 F	ARFLVGGFKAWFDP		IGLV1-51*01 F	IGLJ3*02 F	GTWDTSLNVWV
57	53C10	IGHV3-43*02 F	IGHD1-20*01 F	IGHJ4*02 F	ARESPKLTGYFDY		IGLV3-21*02 F	IGLJ1*01 F	QVWDSSSDPYV
58	53E11	IGHV1-46*01 F	IGHD5-12*01 F	IGHJ4*02 F	ARDQAFIVATLGPDY		IGLV8-61*01 F	IGLJ3*02 F	VLYMGSGIWV
59	53E12	IGHV3-53*01 F	IGHD5-12*01 F	IGHJ5*02 F	AKMLWLRGWFDP		IGLV6-57*03 F	IGLJ3*02 F	QSYDTSNHWV
60	53F12	IGHV3-66*01 F	IGHD4-23*01 ORF	IGHJ6*02 F	ARDAVGSYYYGMEV		IGKV3-15*01 F	IGKJ2*01 F	QHYNNWPLYT
61	54H2	IGHV5-51*01 F	IGHD6-19*01 F	IGHJ4*02 F	ARQESGWSFDY		IGKV1-39*01 F	IGKJ1*01 F	QQSYSTPRT
62	54F10	IGHV3-53*04 F	IGHD5-24*01 ORF	IGHJ6*02 F	ARDLEERGAMDV		IGKV3-20*01 F	IGKJ1*01 F	QQYGSSLWT
63	54G7	IGHV3-66*01 F	IGHD3-16*02 F	IGHJ5*02 F	ARAGWLRGRFDP		IGLV3-21*02 F	IGLJ3*02 F	QVWDSTTDLPHWV
64	55G3	IGHV2-70*15 F	IGHD1-14*01 ORF	IGHJ3*02 F	ARTRLGITAFDI		IGKV1-39*01 F	IGKJ1*01 F	QQSYTTPRT
65	55A8	IGHV1-69*04 F	IGHD4-17*01 F	IGHJ4*02 F	ARGTEYGDYDVSHD		IGKV1-5*03 F	IGKJ2*01 F	QQYNSYSHT
66	55C9	IGHV3-53*04 F	IGHD2-15*01 F	IGHJ4*02 F	AREGLVGTALAFDY		IGKV1-39*01 F	IGKJ2*01 F	QQSYSTPPYT
67	55G9	IGHV3-13*01 F	IGHD3-22*01 F	IGHJ2*01 F	ARVGYDSSGYYWYLDL		IGKV1-39*01 F	IGKJ3*01 F	QQSYTTPLFT
68	55G11	IGHV3-30*03 F	IGHD2-15*01 F	IGHJ4*02 F	GKGAGPYCGGGSCYPTKVDY		IGKV1-33*01 F	IGKJ1*01 F	QQYDNLLWT
69	56C3	IGHV3-33*01 F	IGHD3-10*01 F	IGHJ4*02 F	AKDGSGSYYNSGALDY		IGKV1-33*01 F	IGKJ2*01 F	QQYDNLPPYT
70	56H3	IGHV3-66*01 F	IGHD4-17*01 F	IGHJ4*02 F	ARDYGDYYFDY		IGKV3-20*01 F	IGKJ1*01 F	QQYGSSPRT
71	56B4	IGHV1-18*01 F	IGHD2-2*01 F	IGHJ4*02 F	ATDDPDIVLVPAAMSLDY		IGKV1-39*01 F	IGKJ4*01 F	QQSYNTLALS
72	56D7	IGHV3-66*01 F	N.D.	IGHJ6*02 F	ARDLDYYGMDV		IGKV1-9*01 F	IGKJ5*01 F	QQLNSYPPIT
73	56H7	IGHV4-59*01 F	IGHD3-22*01 F	IGHJ6*02 F	ATDYYDSSGYRYGMDV		IGKV1D-12*01 F	IGKJ4*01 F	QQANSFPLT
74	56A8	IGHV1-69*01 F	IGHD1-26*01 F	IGHJ4*02 F	ASFGSLWDLRDY		IGKV3-20*01 F	IGKJ4*01 F	QQYGTSRT
75	56E8	IGHV3-23*01 F	IGHD2-15*01 F	IGHJ4*02 F	AKDVGSRLIYDVFDY		IGKV1-39*01 F	IGKJ2*03 (F)	QQSYSTPPYS
76	56A10	IGHV2-70*15 F	IGHD4-23*01 ORF	IGHJ4*02 F	TRTATVVKDY		IGKV1-39*01 F	IGKJ1*01 F	QQSYSTPRT
77	56B11	IGHV2-70*15 F	IGHD6-6*01 F	IGHJ4*02 F	ARMIPIPALDY		IGKV1-39*01 F	IGKJ2*01 F	QQSYSTPHT
78	56B12	IGHV2-70*15 F	IGHD6-13*01 F	IGHJ4*02 F	AREEAAGTKLDY		IGKV1-39*01 F	IGKJ1*01 F	QQSYSTPRT
79	56C12	IGHV3-30*03 F	IGHD2-15*01 F	IGHJ5*02 F	AKDPTSLYCSGGSCYNNWFDP		IGKV1-39*01 F	IGKJ1*01 F	QQTYSTPRT
80	56E1	IGHV3-30*04 F	IGHD3-16*01 F	IGHJ3*02 F	AGGGVLVTSDPDAFDI		IGLV1-44*01 F	IGLJ3*02 F	AAWDDSLNGWV
81	56A3	IGHV3-30*03 F	IGHD2-15*01 F	IGHJ4*02 F	AKRGGTYCSGGICYGGYFDY		IGLV1-40*01 F	IGLJ3*02 F	QSYDSSLSDWGV
82	56F3	IGHV1-46*01 F	IGHD3-10*01 F	IGHJ4*02 F	ARDYSRITMIRGAGDY		IGLV1-51*01 F	IGLJ3*02 F	GTWDSSLSAQV
83	56H9	IGHV3-53*04 F	IGHD6-13*01 F	IGHJ5*02 F	ARGPYPSSSWA		IGLV2-14*01 F	IGLJ1*01 F	SSFTSSSTPYV
84	56H11	IGHV4-4*07 F	IGHD5-12*01 F	IGHJ4*02 F	AGEQHIVTTIIDY		IGLV1-44*01 F	IGLJ3*02 F	ATWDDSLNGRV
85	57B2	IGHV3-30*04 F	IGHD3-16*01 F	IGHJ3*02 F	AGGGVLVTSDPDAFDI		IGKV1-33*01 F	IGKJ3*01 F	QQSDNVPVT
86	57C4	IGHV3-15*01 F	IGHD4-17*01 F	IGHJ5*01 F	STTNDYGDYSANY		IGKV1-39*01 F	IGKJ4*01 F	QQSYSTPLT
87	57E7	IGHV5-51*01 F	IGHD3-22*01 F	IGHJ4*02 F	ARIEYYNDSSGYYQF		IGKV3-20*01 F	IGKJ1*01 F	QQYGSSWT
88	57H7	IGHV1-8*02 F	IGHD3-10*01 F	IGHJ5*02 F	ARGLWFGDLTRTKYNWFDP		IGKV1D-13*01 F	IGKJ4*01 F	QQFNNFLLT
89	57A8	IGHV3-23*01 F	IGHD1-26*01 F	IGHJ4*02 F	AKGQRGSPDFFDY		IGKV1-5*03 F	IGKJ4*01 F	QQYNSYSPLT
90	57B8	IGHV3-53*01 F	IGHD2-21*02 F	IGHJ4*02 F	ARDLVTWGLDY		IGKV1-9*01 F	IGKJ5*01 F	QLLNTDPIT
91	57A9	IGHV1-3*04 (F)	IGHD1-26*01 F	IGHJ4*02 F	ARAGWELNY		IGKV4-1*01 F	IGKJ1*01 F	QQYYSFWA
92	57G9	IGHV2-70*15 F	IGHD6-6*01 F	IGHJ4*02 F	ARITPHLVYDY		IGKV1-39*01 F	IGKJ2*02 (F)	QQSYSIPRT
93	57A6	IGHV5-51*01 F	IGHD6-19*01 F	IGHJ4*02 F	ARQESGWSFDY		IGLV3-19*01 F	IGLJ3*02 F	NSRDSSGNHWV
94	57F7	IGHV4-34*01 F	IGHD6-6*01 F	IGHJ6*02 F	ARDDSSSSGVGTGMDV		IGLV1-44*01 F	IGLJ3*02 F	AVWDDSLNGWV
95	57F8	IGHV2-5*02 F	IGHD3-10*01 F	IGHJ5*02 F	AHTTWYYYGSGWFDP		IGLV1-44*01 F	IGLJ2*01 F	AAWDDSLNGHV
96	57A11	IGHV1-18*01 F	IGHD3-10*01 F	IGHJ5*02 F	ARVQEFWLDP		IGLV3-21*04 F	IGLJ3*02 F	QVWDSSSDHPL
97	57E11	IGHV1-8*02 F	IGHD3-10*01 F	IGHJ5*02 F	ARGLWFGDLTRTKYNWFDP		IGLV1-44*01 F	IGLJ3*02 F	AAWDDSLNGWV
98	58G1	IGHV3-53*01 F	IGHD4-17*01 F	IGHJ6*02 F	ARDLENGGLDV		IGKV1D-12*01 F	IGKJ4*01 F	QQTNSFPT
99	58D2	IGHV3-11*01 F	IGHD3-10*01 F	IGHJ2*01 F	ASPLLSHNYGSGSYYNVYWYFEL		IGKV3-11*01 F	IGKJ2*02 (F)	QQLGT
100	58A4	IGHV4-59*01 F	IGHD3-9*01 F	IGHJ5*02 F	ARTLGAYYDILTGFRTPGGWFAP		IGKV3-20*01 F	IGKJ1*01 F	QQYGSSPWT
101	58B5	IGHV3-23*01 F	IGHD3-10*01 F	IGHJ4*02 F	AKEPSFGLWFGELSG		IGKV3-20*01 F	IGKJ2*01 F	QQYGSSLPYT
102	58G6	IGHV1-58*01 F	IGHD2-2*01 F	IGHJ3*02 F	AAPNCNSTTCHDGFDI		IGKV3-20*01 F	IGKJ1*01 F	QQYDNSPWT
103	58G9	IGHV3-13*04 F	IGHD3-9*01 F	IGHJ3*02 F	ARGSLRGGILSGYAFDI		IGKV1-39*01 F	IGKJ1*01 F	QQSYSSPPWT
104	58E2	IGHV4-39*07 F	IGHD3-10*01 F	IGHJ3*02 F	ARYYGPGTYYDAFDI		IGLV2-14*01 F	IGLJ3*02 F	SSYTSSSTWV
105	58A3	IGHV3-30*04 F	IGHD3-10*01 F	IGHJ4*02 F	ARDWVHYGSGSYPPDY		IGLV2-18*02 F	IGLJ3*02 F	SSYTSSSTWV
106	58H3	IGHV5-51*01 F	IGHD3-10*01 F	IGHJ4*02 F	ARHPVLRGNIDY		IGLV1-40*01 F	IGLJ3*02 F	QSYDSSLRGSV
107	510H2	IGHV3-66*01 F	IGHD5-12*01 F	IGHJ4*02 F	ARDKWEGTFDY		IGKV1-9*01 F	IGKJ4*01 F	QQLNSYPRMT
108	510A4	IGHV2-70*15 F	IGHD6-13*01 F	IGHJ4*02 F	ARVQVAAAGSPYDY		IGKV2-28*01 F	IGKJ1*01 F	MQALQMGT
109	510G4	IGHV4-31*03 F	IGHD4-23*01 ORF	IGHJ4*02 F	ARDYGGNSNYFHY		IGKV1-33*01 F	IGKJ4*01 F	QQYDTLPLT
110	510H4	IGHV3-66*01 F	IGHD5-18*01 F	IGHJ6*02 F	AETGWDGMDV		IGKV3-11*01 F	IGKJ1*01 F	QQRSNWPGT
111	510A5	IGHV3-9*01 F	IGHD3-9*01 F	IGHJ4*02 F	AKDRGYEILTPASFDY		IGKV1-39*01 F	IGKJ2*01 F	QQSYSTPPYT
112	510F6	IGHV2-5*02 F	IGHD5-18*01 F	IGHJ4*02 F	AHSLPSKYSYSYGSFDY		IGKV1-39*01 F	IGKJ2*01 F	QQSYSAPYT
113	510D7	IGHV1-69*04 F	IGHD5-18*01 F	IGHJ4*02 F	ATGRYTYGYGYYFDY		IGKV3-20*01 F	IGKJ2*02 (F)	QQYGSSRT
114	510E10	IGHV3-23*01 F	IGHD3-10*01 F	IGHJ5*02 F	AKGELLWFGELLENWFDP		IGKV1-12*01 F	IGKJ1*01 F	QQADSFPWT
115	510H10	IGHV2-70*15 F	IGHD6-13*01 F	IGHJ4*02 F	ARIQRGIAADY		IGKV1-39*01 F	IGKJ2*02 (F)	QQSYSTPRT
116	510B1	IGHV5-51*01 F	IGHD3-10*01 F	IGHJ3*02 F	ARLPPHFGSGSYYGNAFDI		IGLV1-47*01 F	IGLJ3*02 F	ATWDDSLTGPV
117	510G2	IGHV7-4-1*02 F	IGHD3-10*01 F	IGHJ6*02 F	ASTVGRGSGTYYYGNYYSYSMDV		IGLV2-14*01 F	IGLJ2*01 F	TSYTGSSTSVV
118	510H7	IGHV4-59*08 F	IGHD6-13*01 F	IGHJ5*02 F	ARHCPWQQLVSNWFDP		IGKV1D-13*01 F	IGKJ4*01 F	QQFNNFLLT
119	510H6	IGHV1-46*01 F	IGHD3-3*01 F	IGHJ6*02 F	ARTGFLIPSKGGGMDV		IGLV2-14*01 F	IGLJ2*01 F	SSYTSSSSLQI
120	510C4	IGHV3-48*03 F	IGHD1-26*01 F	IGHJ4*02 F	ARDPGEWESLDLDY		IGLV1-40*01 F	IGLJ3*02 F	QSYDSSLSGNWV
121	511A1	IGHV4-31*03 F	IGHD6-13*01 F	IGHJ6*02 F	AREKIRSIAAAGTVYYYGMDV		IGKV3-15*01 F	IGKJ1*01 F	QQYNNWPPWT
122	511B4	IGHV4-59*08 F	IGHD3-22*01 F	IGHJ5*01 F	ASTYWDSSGYYYGVDY		IGKV1D-12*01 F	IGKJ4*01 F	QQANSFRLT
123	511E7	IGHV5-51*01 F	IGHD3-10*01 F	IGHJ4*02 F	ALAVGRGIPTSYFDY		IGKV1-33*01 F	IGKJ3*01 F	QQYHNLPIT
124	511G7	IGHV3-33*01 F	IGHD4-17*01 F	IGHJ4*02 F	AKGGNYGDYLRGFDY		IGKV1-33*01 F	IGKJ4*01 F	QQYHNVPPA
125	511E9	IGHV1-18*01 F	IGHD3-10*01 F	IGHJ4*02 F	AREGAGLIIAYDY		IGKV6-21*01 F	IGKJ2*01 F	HQSSSLPYT
126	511D11	IGHV1-18*01 F	IGHD2-15*01 F	IGHJ6*02 F	AVLDYCSGGSSSSGYYNYGMDV		IGKV3-20*01 F	IGKJ2*01 F	QQYGRSPYT
127	511H11	IGHV3-13*04 F	IGHD6-19*01 F	IGHJ6*03 F	VRGDHSSGWYGTYYYYMDV		IGKV1-39*01 F	IGKJ1*01 F	QQSYSSPPWT
128	511D12	IGHV3-66*01 F	IGHD5-12*01 F	IGHJ3*02 F	ARDLDIAGAFDI		IGKV1-9*01 F	IGKJ5*01 F	QLLNSFPIT
129	511A5	IGHV4-31*06 F	IGHD3-22*01 F	IGHJ2*01 F	ARIYRGTMVVVFSDLHWYFDL		IGLV3-21*04 F	IGLJ1*01 F	QVWDSSADHYV
130	511E5	IGHV1-2*02 F	IGHD3-16*01 F	IGHJ2*01 F	ARDSLFSRVDWYFDL		IGLV1-40*01 F	IGLJ2*01 F	NSRDSSGNTVV
131	511G5	IGHV1-46*01 F	IGHD6-6*01 F	IGHJ4*02 F	ARDGALYSNSPTEFDY		IGLV1-47*01 F	IGLJ3*02 F	TTWDASRGGWV
132	511B7	IGHV1-46*01 F	IGHD2-2*01 F	IGHJ4*02 F	ARGGLVPAVMPALDY		IGLV1-47*01 F	IGLJ3*02 F	AAWDDSLSGPV
133	511H7	IGHV3-23*01 F	IGHD3-22*01 F	IGHJ6*02 F	ARGLQYYYDTSGYYKDSYYYGVDV		IGLV1-47*01 F	IGLJ3*02 F	AAWDDSLSGPV
134	511B11	IGHV3-7*03 F	IGHD3-10*01 F	IGHJ4*02 F	AGLFWYGGYFDY		IGLV1-40*01 F	IGLJ1*01 F	QSYDRSLSVLYV
135	59B11	IGHV3-13*04 F	IGHD3-3*01 F	IGHJ6*03 F	ARGTQDRVELMVGSPYYYYYMDV		IGKV1-39*01 F	IGKJ2*01 F	QQSYITTMYT
136	59D6	IGHV4-34*01 F	IGHD3-22*01 F	IGHJ4*02 F	ARHRRDYITMIVRPTRLWAFDY		IGLV1-40*01 F	IGLJ2*01 F	QSYDSALVV
137	59A1	IGHV3-66*01 F	IGHD1-26*01 F	IGHJ4*02 F	ARELGPVGGTDQ		IGKV1-39*01 F	IGKJ2*01 F	QQSHSTPYT
138	59A2	IGHV3-66*01 F	IGHD2-15*01 F	IGHJ4*02 F	ARDLPLHGDYFDY		IGKV1-33*01 F	IGKJ3*01 F	QQSDNVPVT
139	59H6	IGHV3-30*04 F	IGHD2-15*01 F	IGHJ4*02 F	ARETLGGYCNGGSCYDAGYFDY		IGKV3-20*01 F	IGKJ1*01 F	QQYGSSPWT
140	59G12	IGHV3-33*01 F	IGHD3-3*01 F	IGHJ4*02 F	ARDGVDFGMVTLFDY		IGKV1-39*01 F	IGKJ1*01 F	QQSYNTPPWT
141	8B1E6	IGHV4-4*02 F	IGHD3-16*01 F	IGHJ4*02 F	ARVQGLIDY		IGKV1-NL1*01 F	IGKJ2*02 (F)	QQYYSTPPRT
142	8B1B1	IGHV5-51*01 F	IGHD6-13*01 F	IGHJ6*03 F	ASQAAAGYYYYMDV		IGKV1-39*01 F	IGKJ1*01 F	QQSYNILWT
143	8B1H12	IGHV3-23*01 F	IGHD4-17*01 F	IGHJ5*02 F	AKQTDYGVGWFDP		IGKV1-33*01 F	IGKJ4*01 F	QQYDNFSLT
144	8B1E11	IGHV1-69*06 F	IGHD3-10*01 F	IGHJ4*02 F	AVLPLHSSYNWYYFDY		IGKV3-11*01 F	IGKJ2*01 F	QQRSNWPPGMYT
145	8B2F2	IGHV2-5*02 F	IGHD6-13*01 F	IGHJ5*02 F	AHQRHSNSWYVSAWFDP		IGLV1-40*01 F	IGLJ1*01 F	QSYDSSLSGNFV
146	8B5A6	IGHV3-33*01 F	IGHD6-13*01 F	IGHJ4*02 F	AKGGWYSSKWYYFDY		IGKV2-28*01 F	IGKJ1*01 F	MQALQMGT
147	8B2D5	IGHV3-13*01 F	IGHD4-17*01 F	IGHJ3*02 F	ARGSDTVTTAFDI		IGKV1-39*01 F	IGKJ4*01 F	QQSYTTPGLT
148	8B2H8	IGHV3-53*04 F	IGHD3-10*01 F	IGHJ4*02 F	AREAPNSRGSGTNFDY		IGKV1-39*01 F	IGKJ2*01 F	QQSYSTPPYT
149	8B2D11	IGHV3-33*01 F	IGHD5-18*01 F	IGHJ4*02 F	AKNGYSYAYPRQYFDY		IGKV1-33*01 F	IGKJ2*02 (F)	QHYDNLKVT
150	8B2E4	IGHV4-31*03 F	IGHD3-10*01 F	IGHJ4*02 F	ARVSRYTMVRGVIFDY		IGLV2-23*02 F	IGLJ2*01 F	CLYAGHSTYVV
151	8B2G6	IGHV4-38-2*02 F	IGHD2-21*02 F	IGHJ4*02 F	ARVGVATILGVDY		IGLV6-57*03 F	IGLJ3*02 F	QSYDSSWV
152	8B2E12	IGHV3-30*03 F	IGHD6-19*01 F	IGHJ6*02 F	AKGGGYISAWSTRYYAMDV		IGLV2-14*01 F	IGLJ3*02 F	SSYTSSSTWV
153	8B3E9	IGHV3-23*01 F	IGHD6-13*01 F	IGHJ4*02 F	AESSSLTGNFNY		IGLV3-21*03 F	IGLJ3*02 F	QVWDTAWV
154	8B5A1	IGHV3-13*01 F	IGHD5-18*01 F	IGHJ4*02 F	ARGFDTTTGFYFDY		IGKV1-NL1*01 F	IGKJ1*01 F	QQDYNFPWT
155	8B5B6	IGHV1-69*04 F	IGHD3-10*01 F	IGHJ6*03 F	ARTEYSYDSGSSRAYSMDV		IGKV1-39*01 F	IGKJ1*01 F	QQTHSTPRT
156	8B5E5	IGHV7-4-1*02 F	IGHD6-13*01 F	IGHJ5*02 F	ARVGPSSSWPS		IGKV1-39*01 F	IGKJ1*01 F	QQSYSTPRT
157	8B5C1	IGHV3-33*01 F	IGHD6-13*01 F	IGHJ4*02 F	AKGGWYSSKWYYFDY		IGKV2-28*01 F	IGKJ1*01 F	MQALQMGT
158	8B5F7	IGHV3-7*01 F	IGHD3-3*01 F	IGHJ4*02 F	ARDLGVLWFGDPY		IGKV1-NL1*01 F	IGKJ1*01 F	QQYYSAPRT
159	8B4G4	IGHV2-5*02 F	IGHD3-9*01 F	IGHJ4*02 F	AHSPDHRYFDVLTGYFNSERFYFDY		IGLV1-51*01 F	IGLJ2*01 F	GTWDSSLSAGV
160	8B4A7	IGHV4-39*07 F	IGHD6-6*01 F	IGHJ6*02 F	ARIPRHLGQDHYYYVMDV		IGLV2-23*01 F	IGLJ1*01 F	CSYAGIFV
161	8B4D9	IGHV3-30*03 F	IGHD5-18*01 F	IGHJ4*02 F	AKAAGGGYSYIYWGGDY		IGLV6-57*03 F	IGLJ3*02 F	QSYDSSNLWV
162	8B4E1	IGHV4-61*01 F	IGHD2-2*01 F	IGHJ6*02 F	AREYFVSLPAAQTLYYYGIDV		IGKV3-15*01 F	IGKJ1*01 F	QQYKNWPPWT
163	8B4H2	IGHV1-8*02 F	IGHD3-10*01 F	IGHJ5*02 F	ARGLWFGDLTRTKYNWFDP		IGKV3-20*01 F	IGKJ4*01 F	HQYDSSPLT
164	8B4A3	IGHV1-46*01 F	IGHD3-10*01 F	IGHJ6*02 F	ARDPPSGNYDNIDEWTRSENHYNYGMDA		IGKV3-11*01 F	IGKJ4*01 F	QQRSNWPYLT
165	8B4C5	IGHV3-11*06 F	IGHD6-19*01 F	IGHJ4*02 F	ARDGSAVAGPMSYFDY		IGKV1-NL1*01 F	IGKJ1*01 F	QQYYSIPRT
166	8B4E5	IGHV2-70*15 F	IGHD6-19*01 F	IGHJ4*02 F	AREVAGAVHLDY		IGKV1-39*01 F	IGKJ1*01 F	QQSFSTPRT
167	8B4B6	IGHV3-7*03 F	N.D.	IGHJ4*02 F	ARDLGVLWFGDLLF		IGKV1-NL1*01 F	IGKJ1*01 F	QQYYSDPPRT
168	8B4E11	IGHV4-59*01 F	IGHD3-10*01 F	IGHJ4*02 F	ARGGYYYGPPRDFDY		IGKV3-20*01 F	IGKJ2*01 F	QHYGSSPQYT
169	13G9	IGHV1-58*01 F	IGHD2-2*01 F	IGHJ3*02 F	AAPYCSSTSCRDGFDI		IGKV3-20*01 F	IGKJ1*01 F	QQYGRSPWT
